# Tissue of origin detection for cancer tumor using low-depth cfDNA samples through combination of tumor-specific methylation atlas and genome-wide methylation density in graph convolutional neural networks

**DOI:** 10.1101/2023.12.24.573277

**Authors:** Trong Hieu Nguyen, Nhu Nhat Tan Doan, Trung Hieu Tran, Le Anh Khoa Huynh, Phuoc Loc Doan, Thi Hue Hanh Nguyen, Van Thien Chi Nguyen, Giang Thi Huong Nguyen, Hoai-Nghia Nguyen, Hoa Giang, Le Son Tran, Minh Duy Phan

## Abstract

**Background:** Cell free DNA (cfDNA)-based assays hold great potential in detecting early cancer signals yet determining the tissue-of-origin (TOO) for cancer signals remains a challenging task. Here, we investigated the contribution of a methylation atlas to TOO detection in low depth cfDNA samples.

**Methods:** We constructed a tumor-specific methylation atlas (TSMA) using whole-genome bisulfite sequencing (WGBS) data from five types of tumor tissues (breast, colorectal, gastric, liver and lung cancer) and paired white blood cells (WBC). TSMA was used with a non-negative least square matrix factorization (NNLS) deconvolution algorithm to identify the abundance of tumor tissue types in a WGBS sample. We showed that TSMA worked well with tumor tissue but struggled with cfDNA samples due to the overwhelming amount of WBC-derived DNA. To construct a model for TOO, we adopted the multi-modal strategy and used as inputs the combination of deconvolution scores from TSMA with other features of cfDNA.

**Results:** Our final model comprised of a graph convolutional neural network using deconvolution scores and genome-wide methylation density features, which achieved an accuracy of 69% in a held-out validation dataset of 239 low-depth cfDNA samples.

**Conclusions:** In conclusion, we have demonstrated that our TSMA in combination with other cfDNA features can improve TOO detection in low-depth cfDNA samples.
