## Supplementary Table 2 for "Tissue of origin detection for cancer tumor using low-depth cfDNA samples through combination of tumor-specific methylation atlas and genome-wide methylation density in graph convolutional neural networks"

### Sheet: Sheet1
SampleID	Label	Sample_type	Depth
15-ZMH049SME131W	Liver	Tumor tissue	3.29423
16-ZMH059SME131W	Liver	Tumor tissue	3.72856
15-ZMH049SME131W_M563-M763	Liver	Tumor tissue	2.9658
16-ZMH059SME131W_M564-M764	Liver	Tumor tissue	3.47875
3-ZMH057SME131W_M503-M703	Liver	Tumor tissue	2.78333
ZMH048S	Liver	Tumor tissue	6.92196
ZMH050S	Liver	Tumor tissue	6.51403
ZMH051S	Liver	Tumor tissue	5.68003
ZMH053S	Liver	Tumor tissue	4.65522
ZMH056S	Liver	Tumor tissue	6.60591
ZMH061S	Liver	Tumor tissue	5.0954
11-ZMG052SR1ME131W	Gastric	Tumor tissue	3.38798
12-ZMG066SME131W	Gastric	Tumor tissue	3.72707
11-ZMG052SR1ME131W_M559-M759	Gastric	Tumor tissue	3.16375
12-ZMG066SME131W_M560-M760	Gastric	Tumor tissue	3.92757
1-ZMG069SR1ME131W_M504-M704	Gastric	Tumor tissue	3.23332
ZMG046S	Gastric	Tumor tissue	5.2738
ZMG048S	Gastric	Tumor tissue	7.20892
ZMG051S	Gastric	Tumor tissue	6.97548
ZMG053S	Gastric	Tumor tissue	5.20504
ZMG059S	Gastric	Tumor tissue	6.15189
ZMG063S	Gastric	Tumor tissue	6.11845
1-ZNB12SME131W	Breast	Tumor tissue	3.16177
2-ZNB35SME131W	Breast	Tumor tissue	2.82932
3-ZNB027SR1ME131W	Breast	Tumor tissue	2.15292
4-ZNB028SR1ME131W	Breast	Tumor tissue	1.65298
5-ZNB031SR1ME131W	Breast	Tumor tissue	1.64439
6-ZNB32SME131W	Breast	Tumor tissue	3.50005
7-ZNB07SME131W	Breast	Tumor tissue	3.8053
8-ZNB034SR1ME131W	Breast	Tumor tissue	3.22778
1-ZNB12SME131W_M549-M749	Breast	Tumor tissue	3.4386
2-ZNB35SME131W_M550-M750	Breast	Tumor tissue	4.22532
3-ZNB027SR1ME131W_M551-M751	Breast	Tumor tissue	1.87198
4-ZNB028SR1ME131W_M552-M752	Breast	Tumor tissue	2.35066
5-ZNB031SR1ME131W_M553-M753	Breast	Tumor tissue	2.31074
6-ZNB32SME131W_M554-M754	Breast	Tumor tissue	4.03738
7-ZNB07SME131W_M555-M755	Breast	Tumor tissue	4.16188
8-ZNB034SR1ME131W_M556-M756	Breast	Tumor tissue	3.17001
2-ZNB20SME131W_M511-M711	Breast	Tumor tissue	5.00932
3-ZNB22SR1ME131W_M512-M712	Breast	Tumor tissue	4.35437
1-ZNB33SR1ME131W_M513-M713	Breast	Tumor tissue	2.57062
1-ZNB44SR1ME131W_M514-M714	Breast	Tumor tissue	2.65307
ZNB03SR2	Breast	Tumor tissue	2.97709
ZNB04SR2	Breast	Tumor tissue	1.16204
ZNB06SR3	Breast	Tumor tissue	3.84911
ZNB05S	Breast	Tumor tissue	8.12345
13-ZNL09SME131W	Lung	Tumor tissue	4.09644
14-ZNL10SME131W	Lung	Tumor tissue	2.99123
13-ZNL09SME131W_M561-M761	Lung	Tumor tissue	3.86532
14-ZNL10SME131W_M562-M762	Lung	Tumor tissue	3.01948
2-ZNL17SME131W_M502-M702	Lung	Tumor tissue	5.19857
ZNL11S	Lung	Tumor tissue	2.51345
ZNL13S	Lung	Tumor tissue	0.78928
ZNL14S	Lung	Tumor tissue	4.05503
ZNL15S	Lung	Tumor tissue	5.01243
ZNL07S	Lung	Tumor tissue	6.67417
ZNL08S	Lung	Tumor tissue	3.9487
9-ZMC061SR1ME131W	CRC	Tumor tissue	4.23333
10-ZMC063SR1ME131W	CRC	Tumor tissue	4.80439
9-ZMC061SR1ME131W_M557-M757	CRC	Tumor tissue	3.77464
10-ZMC063SR1ME131W_M558-M758	CRC	Tumor tissue	4.38829
1-ZMC068SME131W_M501-M701	CRC	Tumor tissue	5.30675
ZNC01S	CRC	Tumor tissue	6.68135
ZNC03S	CRC	Tumor tissue	6.7988
ZNC05S	CRC	Tumor tissue	6.28329
ZNC04S	CRC	Tumor tissue	7.11321
ZNC06S	CRC	Tumor tissue	5.58227
ZNC19S	CRC	Tumor tissue	7.64256
ZNB28B	WBC	WBC	5.66252
ZNB31B	WBC	WBC	4.7597
ZNB32B	WBC	WBC	4.61416
ZNB33B	WBC	WBC	5.56473
ZNB34B	WBC	WBC	4.42349
ZNB35B	WBC	WBC	3.69884
ZNB44B	WBC	WBC	6.40985
ZNL07B	WBC	WBC	2.70884
ZNL08B	WBC	WBC	5.61614
ZNL09B	WBC	WBC	3.37504
ZNL10B	WBC	WBC	2.95149
ZNL11B	WBC	WBC	5.74454
ZNL13B	WBC	WBC	3.78388
ZNL14B	WBC	WBC	5.89099
ZNL15B	WBC	WBC	3.32581
ZNL17B	WBC	WBC	6.11774
ZNB03B	WBC	WBC	6.97209
ZNB04B	WBC	WBC	7.85778
ZNB05B	WBC	WBC	6.45158
ZNB07B	WBC	WBC	6.3575
ZNB12B	WBC	WBC	6.78207
ZNB20B	WBC	WBC	4.9524
ZNB22B	WBC	WBC	6.67454
ZNB27B	WBC	WBC	6.59334
