## Supplementary Table 4 for "Tissue of origin detection for cancer tumor using low-depth cfDNA samples through combination of tumor-specific methylation atlas and genome-wide methylation density in graph convolutional neural networks"

### Sheet: Sheet1
Features	TOO 5-class accuracy
DS + GWMD	0.6903
DS + GWMD + EM	0.6848
DS + GWMD + CNA + EM	0.6748
DS + GWMD + CNA	0.6725
DS + GWMD + FLen	0.6722
DS + TMD + GWMD + GWFP	0.6722
DS + GWMD + CNA + Flen	0.6680
DS + GWMD + FLen + EM	0.6638
DS + TMD + GWMD + GWFP + Flen	0.6600
DS + TMD + GWFP	0.6596
DS + GWMD + CNA + GWFP	0.6596
DS + GWMD + GWFP + EM	0.6596
DS + TMD + GWMD + GWFP + EM	0.6596
DS + CNA	0.6569
DS + GWFP_total	0.6569
DS + TMD + GWMD + CNA + Flen	0.6554
DS + TMD + CNA + GWFP + EM	0.6554
DS + TMD + GWFP + Flen + EM	0.6554
DS + GWMD + CNA + Flen + EM	0.6533
DS + TMD + CNA + EM	0.6513
DS + TMD + CNA + GWFP	0.6512
DS + CNA + GWFP + Flen	0.6512
DS + TMD + GWMD + CNA + GWFP	0.6512
DS + CNA + FLen	0.6470
DS + TMD + GWFP + EM	0.6470
DS + TMD + GWMD + CNA + EM	0.6470
DS + GWFP_long	0.6443
DS + TMD + CNA	0.6428
DS + CNA + GWFP	0.6428
DS + CNA + EM	0.6428
DS + TMD + GWMD + CNA	0.6428
DS + TMD + CNA + Flen	0.6428
DS + TMD + CNA + GWFP + Flen	0.6428
DS + GWMD + CNA + GWFP + FLen	0.6428
DS + GWMD + CNA + GWFP + EM	0.6428
DS + GWMD + GWFP + Flen + EM	0.6428
DS + GWMD + GWFP	0.6386
DS + GWFP + FLen	0.6344
DS + TMD + CNA + Flen + EM	0.6344
DS + GWMD + GWFP + FLen	0.6302
DS + CNA + GWFP + Flen + EM	0.6302
DS + TMD + GWFP + Flen	0.6260
DS + GWFP + FLen + EM	0.6260
DS + CNA + GWFP + EM	0.6218
DS + TMD + GWMD + Flen	0.6092
DS + TMD + GWMD + Flen + EM	0.6092
DS + TMD + GWMD + EM	0.6050
DS + GWFP_short	0.5983
DS + GWMD + TMD	0.5983
DS + GWFP + EM	0.5966
DS + TMD + EM	0.5756
DS + EM	0.5711
DS + TMD	0.5649
DS + TMD + FLen	0.5630
DS + TMD + Flen + EM	0.5630
DS + GWFP_Flen	0.5415
DS + Flen + EM	0.5294
